# A yeast modular cloning (MoClo) toolkit expansion for optimization of heterologous protein secretion and surface display in *Saccharomyces cerevisiae*

**DOI:** 10.1101/2023.12.12.570949

**Authors:** Nicola M. O’Riordan, Vanja Jurić, Sarah K. O’Neill, Aoife P. Roche, Paul W. Young

## Abstract

*Saccharomyces cerevisiae* is an attractive host for expression of secreted proteins in a biotechnology context. Unfortunately, many heterologous proteins fail to enter, or efficiently progress through, the secretory pathway, resulting in poor yields. Similarly, yeast surface display has become a widely used technique in protein engineering but achieving sufficient levels of surface expression of recombinant proteins is often challenging. Signal peptides (SPs) and translational fusion partners (TFPs) can be used to direct heterologous proteins through the yeast secretory pathway, however, selection of the optimal secretion promoting sequence is largely a process of trial and error. The yeast modular cloning (MoClo) toolkit utilises Type IIS restriction enzymes to facilitate efficient assembly of expression vectors from standardized parts. We have expanded this toolkit to enable the efficient incorporation of a panel of sixteen well-characterized SPs and TFPs and five surface display anchor proteins into *S. cerevisiae* expression cassettes. The secretion promoting signals were validated using five different proteins of interest. Comparison of intracellular and secreted protein levels revealed the optimal secretion promoting sequence for each individual protein. Large, protein of interest-specific variations in secretion efficiency were observed. SP sequences were also used with the five surface display anchors and the combination of SP and anchor protein proved critical for efficient surface display. These observations highlight the value of the described panel of MoClo compatible parts to allow facile screening of SPs, TFPs and anchor proteins for optimal secretion and/or surface display of a given protein of interest in *S. cerevisiae*.

**GRAPHICAL ABSTRACT:** 
