## Supplementary File 1 for "A yeast modular cloning (MoClo) toolkit expansion for optimization of heterologous protein secretion and surface display in *Saccharomyces cerevisiae*"

### Sheet: Primers Oligos Gene Fragments
Gene Fragment / Oligonucleotide / Primer Name	Sequence (5'-3')
Oligonucleotides that were annealed and extened with Klenow polymerase
AGA2 MoClo F BsmBI BsaI Site 3A	GCATCGTCTCATCGGTCTCATATGATGCAGTTACTTCGCTGTTTTTCAATATTTTCTGTT
AGA2 MoClo R BsmBI BsaI Site 3A	ATGCCGTCTCAGGTCTCAAGCAAGAACTGAAGCAATAACAGAAAATATTGAAAAACAGCG
CRH1 MoClo F BsmBI BsaI Site 3A	GCATCGTCTCATCGGTCTCATATGATGAAAGTGCTTGACCTACTAACGGTACTCAGTGCCTCTTCATTATTATC
CRH1 MoClo R BsmBI BsaI Site 3A	ATGCCGTCTCAGGTCTCAAGCAGCCGCGAATGTAGATAATAATGAAGAGGCACTGAGTAC
ECM14 F MoClo BsmBI BsaI Site 3A	GCATCGTCTCATCGGTCTCATATGATGTTGCACATGAATTCGTTGTGGGGTTGTTTTCTTTTCGTTTTACTAGCCGTGAC
ECM14 MoClo R BsmBI BsaI Site 3A	ATGCCGTCTCAGGTCTCAAGCATGCACAGCACCTGTCACGGCTAGTAAAACGAAAAGAAA
Invertase Sig Seq- F Part 3A BsmBI BsaI	CATCGTCTCATCGGTCTCATATGCTTTTGCAAGCTTTCCTTTTCCTTTTGGCTGGTTTTG
Invertase Sig Seq R Part 3A BsmBI BsaI	ATGCCGTCTCAGGTCTCAAGCAGATATTTTGGCTGCAAAACCAGCCAAAAGGAAAAGGAA
KSH1 MoClo F BsmBI BsaI Site 3A	GCATCGTCTCATCGGTCTCATATGATGTCTGCATTATTTAATTTTCGTTCTCTTCTGCAAGTGATATTGTTACTGATTTGTTCATGTTCT
KSH1 MoClo R BsmBI BsaI Site 3A	ATGCCGTCTCAGGTCTCAAGCATGAACATAAGAACATGAACAAATCAGTAACAATATCAC
MF(ALPHA)1 MoClo F BsmBI BsaI Site 3A	CATCGTCTCATCGGTCTCATATGATGAGATTTCCTTCAATTTTTACTGCAGTTTTATTCG
MF(ALPHA)1 MoClo R BsmBI BsaI Site 3A	ATGCCGTCTCAGGTCTCAAGCAAGTGCGGAGGATGCTGCGAATAAAACTGCAGTAAAAAT
OstI F BsmBI BsaI Site 3A	CATCGTCTCATCGGTCTCATATGATGAGGCAGGTTTGGTTCTCTTGGATTGTGGGATTGTTCCTA
OstI R BsmBI BsaI Site 3A	ATGCCGTCTCAGGTCTCAAGCAGAAGACACGTTGAAAAAACATAGGAACAATCCCACAATCCAA
PLB1 MoClo F BsmBI BsaI Site 3A	GCATCGTCTCATCGGTCTCATATGATGAAGTTGCAGAGTTTGTTGGTTTCTGCTGCAGTTTTGACTTCTCTAACAG
PLB1 MoClo R BsmBI BsaI Site 3A	ATGCCGTCTCAGGTCTCAAGCATTAACGTTTTCTGTTAGAGAAGTCAAAACTGCAGCAGA
SRL1 MoClo F BsmBI BsaI Site 3A	CATCGTCTCATCGGTCTCATATGATGCTTCAATCCGTTGTCTTTTTCGCTCTTTTAACCT
SRL1 MoClo R BsmBI BsaI Site 3A	TGCCGTCTCAGGTCTCAAGCAGACACAGAACTTGCGAAGGTTAAAAGAGCGAAAAAGACA
Link-HA-TEV-F-Part_4a_BsaIBsmBI	GCATCGTCTCATCGGTCTCAATCCGGTGGAGGGGGTTCTGGTGGTGGCGGATCATACCCATACGATGTTCC
Link-HA-TEV-R-Part-4a-BsmBI	ATGCCGTCTCAAGATTGAAAATACAAATTTTCCTTAGCGTAATCTGGAACATCGTATGGGTATGATC
Primers used to amplify sequences by PCR from yeast genomic DNA or plasmids
MFalpha-PrePro-app8-F-BsaIBsmBI	GCATCGTCTCATCGGTCTCATATGAGATTCCCATCTATCTTCAC
MFalpha-PrePro-app8-R-BsaIBsmBI	ATGCCGTCTCAGGTCTCAAGCATCAGCTTCTCTCTTGTCCAATTGAAC
MFalpha-PrePro WT-R-BsaI-BsmBI	ATGCCGTCTCAGGTCTCAAGCATCAGCCTCTCTTTTATCCAAAG
Mfalpha-PrePro WT-F-BsaIBsmBI	GCATCGTCTCATCGGTCTCATATGAGATTTCCTTCAATTTTTACTGC
TFP1-4-F BsmBI BsaI 3A	GCATCGTCTCATCGGTCTCATATGTTCAATCGTTTTAACAAATTCC
TFP1-4-F2-BsmBI	GCATCGTCTCAAGTCTCGTCAGCTAGTGCAAG
TFP1-4-R1-BsmBI	GCATCGTCTCAGACTGAAGTGATAGAACTCAAGTC
TFP1-4-R-BsaI BsmBI 3A	ATGCCGTCTCAGGTCTCAAGCACGTTTGTCTAGATCAGATGAGAAGACGTATTTTTC
TFP10-F-BsaI BsmBI 3A	GCATCGTCTCATCGGTCTCATATGCAATACAAAAAGACTTTGGTTG
TFP10-R-BsaI BsmBI 3A	ATGCCGTCTCAGGTCTCAAGCACGTTTGTCTAGCTTTGGGGCTAAAGTAGTGGTG
TFP16-F-BsaI BsmBI 3A	GCATCGTCTCATCGGTCTCATATGCGTCTATCTAACCTAATTGCTTC
TFP16-3-111AA-R-BsaI BsmBI 3A	ATGCCGTCTCAGGTCTCAAGCACGTTTGTCTAGGGAAGATTGAGTAGATGTAGC
TFP16-S2-R-142AA-NoKex2-BsaI-BsmBI-3A	ATGCCGTCTCAGGTCTCAAGCACTCTCGTATGGGGTATAAGTGATAC
Anti-GFP Nanobody MoClo F Part 3	GCATCGTCTCATCGGTCTCATATGCAGGTTCAACTGGTGGAAAGC
Anti-GFP Nanobody MoClo F Part 3B	GCATCGTCTCATCGGTCTCATGCTCAGGTTCAACTGGTGGAAAGC
Anti-GFP Nanobody HA Tag MoClo R Part 3	ATGCCGTCTCAGGTCTCAGGATCCAGCGTAATCTGGAACATCGTATG
mRUBY2 MoClo F BsmBI BsaI Site 3B	GCATCGTCTCATCGGTCTCATGCTGTGTCCAAAGGAGAGGAGTTAATC
mRUBY2 MoClo R BsmBI BsaI Site 3B	ATGCCGTCTCAGGTCTCAGGATCCCTTATACAATTCATCCATACCACC
Brazzein MoClo Type3 F BsmBI BsaI site	GCATCGTCTCATCGGTCTCATATGGATAAGTGTAAGAAGGTCTACGAAA
Brazzein MoClo F BsmBI BsaI site 3B	GCATCGTCTCATCGGTCTCATGCTGATAAGTGTAAGAAGGTCTACGAAA
Brazzein MoClo R BsmBI BsaI site 3B	ATGCCGTCTCAGGTCTCAGGATCCGTATTCACAGTAATCGCAGATGCA
Monellin-noSigSeq-F Part 3 BsmBI BsaI	GCATCGTCTCATCGGTCTCATATGGGTGAATGGGAGATCATCGAC
Monellin R BsmBI BsaI	ATGCCGTCTCAGGTCTCAGGATC
Aga1-MoClo-F-Type 3	GCATCGTCTCATCGGTCTCATATGACATTATCTTTCGCTCATTTTAC
Aga1-MoClo-R-Type3-STOP	ATGCCGTCTCAGGTCTCAGGATTTATTAACTGAAAATTACATTGCAAGCAAC
Aga2-F1-BsmBI-COR	GCATCGTCTCAATCTCAGGAACTGACAACTATATG
Aga2-R1-BsmBI	ATGCCGTCTCAGGTCTCAGCCACTCGAGTTATCAAAAAACATACTGTGTGTTTATG
649-Stalk-F1-BsmBI	GCATCGTCTCAATCTCAAACATCCTCACCCTCTAC
649-Stalk-F2-BsmB1	GCATCGTCTCACGTATCAACTACACCATCAACTTC
649-Stalk-R2-Part4a-BsaI-BsmBI-COR	ATGCCGTCTCAGGTCTCAGCCACTCGAGTTAGATGATAGCCAAAGACAACAAC
649Stalk-R1-BsmB1	ATGCCGTCTCATACGGTCGGTGATGATGAAATTTC
CWP2-F1-BsmBI	GCATCGTCTCAATCTGAATCCGCTGCCGCCATTTCT
CWP2-R1-Part4a-BsaIBsmBI	ATGCCGTCTCAGGTCTCAGCCACTCGAGTTATAACAACATAGCAGCAGCAGCTAG
SED1-F1-BsmB1	GCATCGTCTCAATCTCAATTTTCCAACAGTACATCTGC
SED1-F2-BsmBI	GCATCGTCTCAGTATCCACAGTCGTCCCAGTTTC
SED1-R1-BsmBI	ATGCCGTCTCAATACGGTTAGACTTGGGTTGGCTG
SED1-R2-Part4a-BsaI-BsmB1	ATGCCGTCTCAGGTCTCAGCCACTCGAGTTATAAGAATAACATAGCAACACCAG
TIP1-F1-BsmBI	GCATCGTCTCAATCTGACACCAGCGCCGCCGAAAC
TIP1-R1-Part4a-BsaIBsmBI	ATGCCGTCTCAGGTCTCAGCCACTCGAGTTATAACAATAAAGCAGCTGCACCTG
Primers used for sequencing and/or colony PCR
ColEI-Fseq	GCATCGTCTCATCGGTCTCATATGGGTGAATGGGAGATCATCGAC
Con1 F Seq	GCACTGACTGGGGACAGCAG
LEU2 Promoter R Seq	GTTGGGATTCCATTTTTAATAAGGC
MoClo-CamR-term-seq	ATGCCGTCTCAGGTCTCAGGATC
MoClo-sfGFP-F1	CGAGAAACGCGATCATATGGTTC
Prom-ScTEF1-F	GGTCATCAATTTCTCAAGTTTCAG
Syntheisized Gene Fragments used directly in assembly reactions
MFa-prepro AlphaOPT-Aza21 MoClo-GBLOCK	GCATCGTCTCATCGGTCTCATATGAGATTCCCATCTATCTTCACCGACGTTTTGTTCGCTGCTTCTTCTGCTTTGGCTACCCCAGTTAACACCACCACCGAAGACGAAACCGCTCAAATCCCAGCTGAAGCTGTTATCGGATACTCTGACTTGGAAGGTGACTTCGACGTTGCTGTCTTGCCATTCTCTAACTCTACCAACAACGGTTTGCTCTTCATTAACACCACCATCGCTTCTATCGCTGCTAAGGAAGAAGGTGTTTCCTTGGAAAAGAGAGAAGCTGATGCTTGAGACCTGAGACGGCAT
Ost1-Pro-MFalpha MoClo GBLOCK	GCATCGTCTCATCGGTCTCATATGAGGCAGGTTTGGTTCTCTTGGATTGTGGGATTGTTCCTATGTTTTTTCAACGTGTCTTCTGCTGCTCCAGTTAACACCACCACCGAAGACGAAACCGCTCAAATCCCAGCTGAAGCTGTTATCGGATACTTGGACTTGGAAGGTGACTTCGACGTTGCTGTCTTGCCATTCTCTAACTCTACCAACAACGGTTTGCTCTTCATTAACACCACCATCGCTTCTATCGCTGCTAAGGAAGAAGGTGTTTCCTTGGACAAGAGAGAAGCTGATGCTTGAGACCTGAGACGGCAT
MonellinYeastCodOpt Part 3B'GBLOCK	GCATCGTCTCATCGGTCTCATGCTGGTGAATGGGAGATCATCGACATAGGGCCTTTTACGCAGAATTTAGGCAAGTTCGCCGTAGATGAGGAGAACAAAATCGGGCAGTACGGTAGATTGACGTTTAACAAAGTGATTAGACCGTGCATGAAGAAAACTATCTACGAAGAGAATGGCTTCAGGGAGATCAAAGGATACGAGTACCAGCTTTACGTGTATGCTTCAGACAAATTGTTCAGGGCGGACATCAGTGAGGACTACAAAACTAGGGGTAGAAAACTACTAAGATTTAACGGGCCAGTACCACCACCAGGATCCTGAGACCTGAGACGGCAT

### Sheet: POI Sequences
Sequences of Type 3b' Parts Encoding Proteins of Interest for Protein Secretion Studies
Invertase (SUC2) (Internal BsaI site removed)	GCATCGTCTCATCGGTCTCATGCTTCAATGACAAACGAAACTAGCGATAGACCTTTGGTCCACTTCACACCCAACAAGGGCTGGATGAATGACCCAAATGGGTTGTGGTACGATGAAAAAGATGCCAAATGGCATCTGTACTTTCAATACAACCCAAATGACACCGTATGGGGTACGCCATTGTTTTGGGGCCATGCTACTTCCGATGATTTGACTAATTGGGAAGATCAACCCATTGCTATCGCTCCCAAGCGTAACGATTCAGGTGCTTTCTCTGGCTCCATGGTGGTTGATTACAACAACACGAGTGGGTTTTTCAATGATACTATTGATCCAAGACAAAGATGCGTTGCGATTTGGACTTATAACACTCCTGAAAGTGAAGAGCAATACATTAGC…
Anti-GFP Nanobody (with C-terminal HA tag)	GCATCGTCTCATCGGTCTCATGCTCAGGTTCAACTGGTGGAAAGCGGCGGTGCTCTGGTACAACCGGGCGGTAGTCTGCGCCTGAGCTGTGCCGCAAGCGGTTTCCCAGTCAACCGCTACTCTATGCGTTGGTATCGCCAGGCGCCTGGTAAAGAACGTGAATGGGTTGCCGGCATGAGCAGTGCGGGCGATCGTTCTAGTTACGAGGACTCTGTTAAAGGTCGTTTTACAATTAGCCGTGATGATGCGCGCAATACCGTGTATCTGCAAATGAACAGTCTGAAGCCGGAGGACACCGCAGTATATTATTGCAATGTCAACGTGGGGTTTGAATATTGGGGCCAGGGGACTCAGGTGACGGTGAGCTCTGGATCCTACCCATACGATGTTCCAGATTAC…
mRuby2	GCATCGTCTCATCGGTCTCATGCTGTGTCCAAAGGAGAGGAGTTAATCAAGGAAAACATGAGAATGAAAGTTGTCATGGAGGGCTCCGTTAATGGTCACCAATTCAAGTGTACAGGGGAAGGTGAAGGTAATCCTTACATGGGTACACAAACTATGAGAATTAAAGTAATTGAAGGCGGACCACTACCATTTGCATTTGACATTCTGGCAACGTCATTCATGTACGGATCACGAACTTTCATCAAGTACCCTAAAGGTATACCAGACTTTTTCAAGCAATCTTTTCCAGAGGGTTTTACATGGGAAAGGGTTACAAGATACGAAGATGGGGGTGTCGTCACAGTTATGCAAGATACTTCATTAGAAGATGGCTGCCTTGTCTATCATGTGCAAGTAAGA…
Brazzein (Codon Optimized)	GCATCGTCTCATCGGTCTCATGCTGATAAGTGTAAGAAGGTCTACGAAAACTATCCGGTATCTAAGTGTCAACTGGCGAATCAATGCAACTATGATTGTAAGCTAGATAAACACGCTCGTTCTGGTGAGTGTTTCTACGATGAAAAGAGGAATTTGCAGTGCATCTGCGATTACTGTGAATACGGATCCTGAGACCTGAGACGGCAT
Single Chain Monellin (Codon Optimized)	GCATCGTCTCATCGGTCTCATGCTGGTGAATGGGAGATCATCGACATAGGGCCTTTTACGCAGAATTTAGGCAAGTTCGCCGTAGATGAGGAGAACAAAATCGGGCAGTACGGTAGATTGACGTTTAACAAAGTGATTAGACCGTGCATGAAGAAAACTATCTACGAAGAGAATGGCTTCAGGGAGATCAAAGGATACGAGTACCAGCTTTACGTGTATGCTTCAGACAAATTGTTCAGGGCGGACATCAGTGAGGACTACAAAACTAGGGGTAGAAAACTACTAAGATTTAACGGGCCAGTACCACCACCAGGATCCTGAGACCTGAGACGGCAT

### Sheet: Part Plasmids
Plasmid Name	Plasmid Description	Vector Backbone	YTK Level / Part Type	E.coli Marker	Reference	Available from Addgene?
Plasmids Generated in this Study
pYSD001	pYTK001 + AGA2 pre-SP (Part 3a')	pYTK001	Level 0 / Type 3a'	Cam	This study	Yes
pYSD002	pYTK001 + CRH1 pre-SP (Part 3a')	pYTK001	Level 0 / Type 3a'	Cam	This study	Yes
pYSD003	pYTK001 + ECM14 pre-SP (Part 3a')	pYTK001	Level 0 / Type 3a'	Cam	This study	Yes
pYSD004	pYTK001 + SUC2 (Invertase) pre-SP (Part 3a')	pYTK001	Level 0 / Type 3a'	Cam	This study	Yes
pYSD005	pYTK001 + KSH1 pre-SP (Part 3a')	pYTK001	Level 0 / Type 3a'	Cam	This study	Yes
pYSD006	pYTK001 + MFalpha1 pre-SP (Part 3a')	pYTK001	Level 0 / Type 3a'	Cam	This study	Yes
pYSD007	pYTK001 + OST1 pre-SP (Part 3a')	pYTK001	Level 0 / Type 3a'	Cam	This study	Yes
pYSD008	pYTK001 + PLB1 pre-SP (Part 3a')	pYTK001	Level 0 / Type 3a'	Cam	This study	Yes
pYSD009	pYTK001 + SRL1 pre-SP (Part 3a')	pYTK001	Level 0 / Type 3a'	Cam	This study	Yes
pYSD021	pYTK001 + MFalpha1 PrePro-app8 SP (Part 3a')	pYTK001	Level 0 / Type 3a'	Cam	This study	Yes
pYSD022	pYTK001 + MFalpha1 PrePro-OPT SP (Part 3a')	pYTK001	Level 0 / Type 3a'	Cam	This study	Yes
pYSD023	pYTK001 + OST1-Pre-MFalpha1 Pro SP (Part 3a')	pYTK001	Level 0 / Type 3a'	Cam	This study	Yes
pYSD024	pYTK001 + MFalpha1 PrePro-WT SP (Part 3a')	pYTK001	Level 0 / Type 3a'	Cam	This study	Yes
pYSD041	pYTK001 + YAR066W TFP (Part 3a')	pYTK001	Level 0 / Type 3a'	Cam	This study	Yes
pYSD042	pYTK001 + HSP150 TFP (Part 3a')	pYTK001	Level 0 / Type 3a'	Cam	This study	Yes
pYSD043	pYTK001 + SCW4 (111AA) TFP (Part 3a')	pYTK001	Level 0 / Type 3a'	Cam	This study	Yes
pYSD044	pYTK001 + SCW4 (142AA) TFP (Part 3a')	pYTK001	Level 0 / Type 3a'	Cam	This study	Yes
pYSD061	pYTK001 + Invertase (SUC2) (Part 3b')	pYTK001	Level 0 / Type 3b'	Cam	This study	Yes
pYSD062	pYTK001 + Anti-GFP Nanobody (Part 3b')	pYTK001	Level 0 / Type 3b'	Cam	This study	No
pYSD063	pYTK001 + mRuby2 (Part 3b')	pYTK001	Level 0 / Type 3b'	Cam	This study	Yes
pYSD064	pYTK001 + Brazzein (Part 3b')	pYTK001	Level 0 / Type 3b'	Cam	This study	No
pYSD065	pYTK001 + Monellin (Part 3b')	pYTK001	Level 0 / Type 3b'	Cam	This study	No
pYSD071	pYTK001 + Invertase (SUC2) (Part 3)	pYTK001	Level 0 / Type 3	Cam	This study	No
pYSD072	pYTK001 + Anti-GFP Nanobody (Part 3)	pYTK001	Level 0 / Type 3	Cam	This study	No
pYSD074	pYTK001 + Brazzein (Part 3)	pYTK001	Level 0 / Type 3	Cam	This study	No
pYSD075	pYTK001 + Monellin (Part 3)	pYTK001	Level 0 / Type 3	Cam	This study	No
pYSD080	pYTK001 + AGA1p (Part 3)	pYTK001	Level 0 / Type 3	Cam	This study	Yes
pYSD081	pYTK001 + AGA2p display anchor (Part 4a)	pYTK001	Level 0 / Type 4a	Cam	This study	Yes
pYSD082	pYTK001 + CWP2p display anchor (Part 4a)	pYTK001	Level 0 / Type 4a	Cam	This study	Yes
pYSD083	pYTK001 + SED1p display anchor (Part 4a)	pYTK001	Level 0 / Type 4a	Cam	This study	Yes
pYSD084	pYTK001 + TIP1p display anchor (Part 4a)	pYTK001	Level 0 / Type 4a	Cam	This study	Yes
pYSD085	pYTK001 + 649 stalk display anchor (Part 4a)	pYTK001	Level 0 / Type 4a	Cam	This study	Yes
pYSD099	pYSD-GFP Dropout Vector [ConL1 + 234 GFP Dropout + ConR2 + LEU2 + CEN6/ARS4 + AmpR ColE1 ]	pYTK083	GFP Dropout Vector	Amp	This study	Yes
Plasmids used from the MoClo Yeast Toolkit (YTK) (Lee et al. (2015))
pYTK001	Part Plasmid Entry Vector	pYTK001	Level 0	Cam	Lee et al. (2015)	Yes
pYTK002	pYTK001 + ConLS (Part 1)	pYTK001	Level 0 / Type 1	Cam	Lee et al. (2015)	Yes
pYTK003	pYTK001 + ConL1 (Part 1)	pYTK001	Level 0 / Type 1	Cam	Lee et al. (2015)	Yes
pYTK011	pYTK001 + pPGK1 (Part 2)	pYTK001	Level 0 / Type 2	Cam	Lee et al. (2015)	Yes
pYTK013	pYTK001 + pTEF1 (Part 2)	pYTK001	Level 0 / Type 2	Cam	Lee et al. (2015)	Yes
pYTK034	pYTK001 + mRUBY2 (Part 3)	pYTK001	Level 0 / Type 3	Cam	Lee et al. (2015)	Yes
pYTK047	GFP dropout (Part 234r)	pYTK001	Level 0 / Type 234r	Cam	Lee et al. (2015)	Yes
pYTK055	pYTK001 + tENO2 (Part 4)	pYTK001	Level 0 / Type 4	Cam	Lee et al. (2015)	Yes
pYTK060	pYTK001 +6XHis_3XFlag (Part 4a)	pYTK001	Level 0 / Type 4a	Cam	Lee et al. (2015)	Yes
pYTK066	pYTK001 + tTDH1 (Part 4b)	pYTK001	Level 0 / Type 4b	Cam	Lee et al. (2015)	Yes
pYTK067	pYTK001 +ConR1 (Part 5)	pYTK001	Level 0 / Type 5	Cam	Lee et al. (2015)	Yes
pYTK068	pYTK001 +ConR2 (Part 5)	pYTK001	Level 0 / Type 5	Cam	Lee et al. (2015)	Yes
pYTK075	pYTK001 + LEU2 (Part 6)	pYTK001	Level 0 / Type 6	Cam	Lee et al. (2015)	Yes
pYTK076	pYTK001 + HIS3 (Part 6)	pYTK001	Level 0 / Type 6	Cam	Lee et al. (2015)	Yes
pYTK081	pYTK001 + CEN6/ARS4 (Part 7)	pYTK001	Level 0 / Type 7	Cam	Lee et al. (2015)	Yes
pYTK083	AmpR-ColE1	pYTK083	Level 0 / Type 8	Amp	Lee et al. (2015)	Yes
Notes:
pYSD044 encodes a 142 amino acid long version of the SCW4 TFP as a type 3a' part. It lacks a Kex2p cleavage site and corresponds to a seqeunce termed "S2" by Bae etal., (2022))
This version of the SCW4 TFP is not described in the manuscript but is included in the YSD toolkit may be useful for certain applications.
References:
Michael E. Lee, William C. DeLoache, Bernardo Cervantes, and John E. Dueber
A Highly Characterized Yeast Toolkit for Modular, Multipart Assembly
ACS Synthetic Biology 2015 4 (9), 975-986
DOI: 10.1021/sb500366v
J. H. Bae, S. H. Yun, M. J. Kim, H. J. Kim, B. H. Sung, S. I. Kim, et al.
Secretome-based screening of fusion partners and their application in recombinant protein secretion in Saccharomyces cerevisiae
Appl Microbiol Biotechnol 2022 Vol. 106 Issue 2 Pages 663-673
DOI: 10.1007/s00253-021-11750-9

### Sheet: Assembled Expression Plasmids
Plasmid Name	Description of Transcriptional Unit	Assembled from	Level	E.coli Origin	E.coli Marker	Yeast Origin	Yeast Marker	Reference	Available from Addgene?
pYSD100	pTEF1 + Invertase (SUC2) + 6XHis_3XFLAG + tTDH1	pYSD099 , pYTK013 , pYSD071 , pYTK060 , pYTK066	Level 1	ColE1	Amp	CEN6/ARS4	LEU2	This study	Yes
pYSD101	pTEF1 + AGA2 pre-SP + Invertase (SUC2) + 6XHis_3XFLAG + tTDH1	pYSD099 , pYTK013 , pYSD001 , pYSD061 , pYTK060 , pYTK066	Level 1	ColE1	Amp	CEN6/ARS4	LEU2	This study	Yes
pYSD102	pTEF1 + CRH1 pre-SP + Invertase (SUC2) + 6XHis_3XFLAG + tTDH1	pYSD099 , pYTK013 , pYSD002 , pYSD061 , pYTK060 , pYTK066	Level 1	ColE1	Amp	CEN6/ARS4	LEU2	This study	No
pYSD103	pTEF1 + ECM14 pre-SP + Invertase (SUC2) + 6XHis_3XFLAG + tTDH1	pYSD099 , pYTK013 , pYSD003 , pYSD061 , pYTK060 , pYTK066	Level 1	ColE1	Amp	CEN6/ARS4	LEU2	This study	No
pYSD104	pTEF1 + Invertase (SUC2) pre-SP + Invertase (SUC2) + 6XHis_3XFLAG + tTDH1	pYSD099 , pYTK013 , pYSD004 , pYSD061 , pYTK060 , pYTK066	Level 1	ColE1	Amp	CEN6/ARS4	LEU2	This study	No
pYSD105	pTEF1 + KSH1 + Invertase (SUC2) + 6XHis_3XFLAG + tTDH1	pYSD099 , pYTK013 , pYSD005 , pYSD061 , pYTK060 , pYTK066	Level 1	ColE1	Amp	CEN6/ARS4	LEU2	This study	No
pYSD106	pTEF1 + MFalpha1 pre-SP + Invertase (SUC2) + 6XHis_3XFLAG + tTDH1	pYSD099 , pYTK013 , pYSD006 , pYSD061 , pYTK060 , pYTK066	Level 1	ColE1	Amp	CEN6/ARS4	LEU2	This study	No
pYSD107	pTEF1 + OST1 SP + Invertase (SUC2) + 6XHis_3XFLAG + tTDH1	pYSD099 , pYTK013 , pYSD007 , pYSD061 , pYTK060 , pYTK066	Level 1	ColE1	Amp	CEN6/ARS4	LEU2	This study	No
pYSD108	pTEF1 + PLB1 SP + Invertase (SUC2) + 6XHis_3XFLAG + tTDH1	pYSD099 , pYTK013 , pYSD008 , pYSD061 , pYTK060 , pYTK066	Level 1	ColE1	Amp	CEN6/ARS4	LEU2	This study	No
pYSD109	pTEF1 + SRL1 SP + Invertase (SUC2) + 6XHis_3XFLAG + tTDH1	pYSD099 , pYTK013 , pYSD009 , pYSD061 , pYTK060 , pYTK066	Level 1	ColE1	Amp	CEN6/ARS4	LEU2	This study	No
pYSD110	pTEF1 + MFalpha1 PrePro-app8 SP + Invertase (SUC2) + 6XHis_3XFLAG + tTDH1	pYSD099 , pYTK013 , pYSD021 , pYSD061 , pYTK060 , pYTK066	Level 1	ColE1	Amp	CEN6/ARS4	LEU2	This study	No
pYSD111	pTEF1 + YAR066W TFP + Invertase (SUC2) + 6XHis_3XFLAG + tTDH1	pYSD099 , pYTK013 , pYSD041 , pYSD061 , pYTK060 , pYTK066	Level 1	ColE1	Amp	CEN6/ARS4	LEU2	This study	No
pYSD112	pTEF1 + HSP150 TFP + Invertase (SUC2) + 6XHis_3XFLAG + tTDH1	pYSD099 , pYTK013 , pYSD042 , pYSD061 , pYTK060 , pYTK066	Level 1	ColE1	Amp	CEN6/ARS4	LEU2	This study	No
pYSD113	pTEF1 + SCW4 (111AA) TFP + Invertase (SUC2) + 6XHis_3XFLAG + tTDH1	pYSD099 , pYTK013 , pYSD043 , pYSD061 , pYTK060 , pYTK066	Level 1	ColE1	Amp	CEN6/ARS4	LEU2	This study	Yes
pYSD114	pTEF1 + SCW4 (142AA) TFP +Invertase (SUC2) + 6XHis_3XFLAG + tTDH1	pYSD099 , pYTK013 , pYSD044 , pYSD061 , pYTK060 , pYTK066	Level 1	ColE1	Amp	CEN6/ARS4	LEU2	This study	No
pYSD120	pTEF1 + Anti GFP Nanobody + 6XHis_3XFLAG + tTDH1	pYSD099 , pYTK013 , pYSD072 , pYTK060 , pYTK066	Level 1	ColE1	Amp	CEN6/ARS4	LEU2	This study	No
pYSD121	pTEF1 + AGA2 pre-SP + Anti GFP Nanobody + 6XHis_3XFLAG + tTDH1	pYSD099 , pYTK013 , pYSD001 , pYSD062 , pYTK060 , pYTK066	Level 1	ColE1	Amp	CEN6/ARS4	LEU2	This study	No
pYSD122	pTEF1 + CRH1 pre-SP + Anti GFP Nanobody + 6XHis_3XFLAG + tTDH1	pYSD099 , pYTK013 , pYSD002 , pYSD062 , pYTK060 , pYTK066	Level 1	ColE1	Amp	CEN6/ARS4	LEU2	This study	No
pYSD123	pTEF1 + ECM14 pre-SP + Anti GFP Nanobody + 6XHis_3XFLAG + tTDH1	pYSD099 , pYTK013 , pYSD003 , pYSD062 , pYTK060 , pYTK066	Level 1	ColE1	Amp	CEN6/ARS4	LEU2	This study	No
pYSD124	pTEF1 + Invertase (SUC2) pre-SP + Anti GFP Nanobody + 6XHis_3XFLAG + tTDH1	pYSD099 , pYTK013 , pYSD004 , pYSD062 , pYTK060 , pYTK066	Level 1	ColE1	Amp	CEN6/ARS4	LEU2	This study	No
pYSD125	pTEF1 + KSH1 + Anti GFP Nanobody + 6XHis_3XFLAG + tTDH1	pYSD099 , pYTK013 , pYSD005 , pYSD062 , pYTK060 , pYTK066	Level 1	ColE1	Amp	CEN6/ARS4	LEU2	This study	No
pYSD126	pTEF1 + MFalpha1 pre-SP + Anti GFP Nanobody + 6XHis_3XFLAG + tTDH1	pYSD099 , pYTK013 , pYSD006 , pYSD062 , pYTK060 , pYTK066	Level 1	ColE1	Amp	CEN6/ARS4	LEU2	This study	No
pYSD127	pTEF1 + OST1 SP + Anti GFP Nanobody+ 6XHis_3XFLAG + tTDH1	pYSD099 , pYTK013 , pYSD007 , pYSD062 , pYTK060 , pYTK066	Level 1	ColE1	Amp	CEN6/ARS4	LEU2	This study	No
pYSD128	pTEF1 + PLB1 SP + Anti GFP Nanobody + 6XHis_3XFLAG + tTDH1	pYSD099 , pYTK013 , pYSD008 , pYSD062 , pYTK060 , pYTK066	Level 1	ColE1	Amp	CEN6/ARS4	LEU2	This study	No
pYSD129	pTEF1 + SRL1 SP + Anti GFP Nanobody + 6XHis_3XFLAG + tTDH1	pYSD099 , pYTK013 , pYSD009 , pYSD062 , pYTK060 , pYTK066	Level 1	ColE1	Amp	CEN6/ARS4	LEU2	This study	No
pYSD130	pTEF1 + MFalpha1 PrePro-app8 SP + Anti GFP Nanobody + 6XHis_3XFLAG + tTDH1	pYSD099 , pYTK013 , pYSD021 , pYSD062 , pYTK060 , pYTK066	Level 1	ColE1	Amp	CEN6/ARS4	LEU2	This study	No
pYSD131	pTEF1 + YAR066W TFP + Anti GFP Nanobody + 6XHis_3XFLAG + tTDH1	pYSD099 , pYTK013 , pYSD041 , pYSD062 , pYTK060 , pYTK066	Level 1	ColE1	Amp	CEN6/ARS4	LEU2	This study	No
pYSD132	pTEF1 + HSP150 TFP + Anti GFP Nanobody + 6XHis_3XFLAG + tTDH1	pYSD099 , pYTK013 , pYSD042 , pYSD062 , pYTK060 , pYTK066	Level 1	ColE1	Amp	CEN6/ARS4	LEU2	This study	No
pYSD133	pTEF1 + SCW4 (111AA) TFP + Anti GFP Nanobody + 6XHis_3XFLAG + tTDH1	pYSD099 , pYTK013 , pYSD043 , pYSD062 , pYTK060 , pYTK066	Level 1	ColE1	Amp	CEN6/ARS4	LEU2	This study	No
pYSD134	pTEF1 + SCW4 (142AA) TFP + Anti GFP Nanobody + 6XHis_3XFLAG + tTDH1	pYSD099 , pYTK013 , pYSD044 , pYSD062 , pYTK060 , pYTK066	Level 1	ColE1	Amp	CEN6/ARS4	LEU2	This study	No
pYSD140	pTEF1 + mRUBY2 + 6XHis_3XFLAG + tTDH1	pYSD099 , pYTK013 , pYSD073 , pYTK060 , pYTK066	Level 1	ColE1	Amp	CEN6/ARS4	LEU2	This study	Yes
pYSD141	pTEF1 + AGA2 pre-SP + mRUBY2 + 6XHis_3XFLAG + tTDH1	pYSD099 , pYTK013 , pYSD001 , pYSD063 , pYTK060 , pYTK066	Level 1	ColE1	Amp	CEN6/ARS4	LEU2	This study	Yes
pYSD142	pTEF1 + CRH1 pre-SP + mRUBY2 + 6XHis_3XFLAG + tTDH1	pYSD099 , pYTK013 , pYSD002 , pYSD063 , pYTK060 , pYTK066	Level 1	ColE1	Amp	CEN6/ARS4	LEU2	This study	No
pYSD143	pTEF1 + ECM14 pre-SP + mRUBY2 + 6XHis_3XFLAG + tTDH1	pYSD099 , pYTK013 , pYSD003 , pYSD063 , pYTK060 , pYTK066	Level 1	ColE1	Amp	CEN6/ARS4	LEU2	This study	No
pYSD144	pTEF1 + Invertase (SUC2) pre-SP + mRUBY2 + 6XHis_3XFLAG + tTDH1	pYSD099 , pYTK013 , pYSD004 , pYSD063 , pYTK060 , pYTK066	Level 1	ColE1	Amp	CEN6/ARS4	LEU2	This study	No
pYSD145	pTEF1 + KSH1 + mRUBY2 + 6XHis_3XFLAG + tTDH1	pYSD099 , pYTK013 , pYSD005 , pYSD063 , pYTK060 , pYTK066	Level 1	ColE1	Amp	CEN6/ARS4	LEU2	This study	No
pYSD146	pTEF1 + MFalpha1 pre-SP + mRUBY2 + 6XHis_3XFLAG + tTDH1	pYSD099 , pYTK013 , pYSD006 , pYSD063 , pYTK060 , pYTK066	Level 1	ColE1	Amp	CEN6/ARS4	LEU2	This study	No
pYSD147	pTEF1 + OST1 SP + mRUBY2 + 6XHis_3XFLAG + tTDH1	pYSD099 , pYTK013 , pYSD007 , pYSD063 , pYTK060 , pYTK066	Level 1	ColE1	Amp	CEN6/ARS4	LEU2	This study	No
pYSD148	pTEF1 + PLB1 SP + mRUBY2 + 6XHis_3XFLAG + tTDH1	pYSD099 , pYTK013 , pYSD008 , pYSD063 , pYTK060 , pYTK066	Level 1	ColE1	Amp	CEN6/ARS4	LEU2	This study	No
pYSD149	pTEF1 + SRL1 SP + mRUBY2 + 6XHis_3XFLAG + tTDH1	pYSD099 , pYTK013 , pYSD009 , pYSD063 , pYTK060 , pYTK066	Level 1	ColE1	Amp	CEN6/ARS4	LEU2	This study	No
pYSD150	pTEF1 + MFalpha1 PrePro-app8 SP + mRUBY2 + 6XHis_3XFLAG + tTDH1	pYSD099 , pYTK013 , pYSD021 , pYSD063 , pYTK060 , pYTK066	Level 1	ColE1	Amp	CEN6/ARS4	LEU2	This study	No
pYSD151	pTEF1 + YAR066W TFP + mRUBY2 + 6XHis_3XFLAG + tTDH1	pYSD099 , pYTK013 , pYSD041 , pYSD063 , pYTK060 , pYTK066	Level 1	ColE1	Amp	CEN6/ARS4	LEU2	This study	No
pYSD152	pTEF1 + HSP150 TFP + mRUBY2 + 6XHis_3XFLAG + tTDH1	pYSD099 , pYTK013 , pYSD042 , pYSD063 , pYTK060 , pYTK066	Level 1	ColE1	Amp	CEN6/ARS4	LEU2	This study	No
pYSD153	pTEF1 + SCW4 (111AA) TFP + mRUBY2 + 6XHis_3XFLAG + tTDH1	pYSD099 , pYTK013 , pYSD043 , pYSD063 , pYTK060 , pYTK066	Level 1	ColE1	Amp	CEN6/ARS4	LEU2	This study	Yes
pYSD154	pTEF1 + SCW4 (142AA) TFP +mRUBY2 + 6XHis_3XFLAG + tTDH1	pYSD099 , pYTK013 , pYSD044 , pYSD063 , pYTK060 , pYTK066	Level 1	ColE1	Amp	CEN6/ARS4	LEU2	This study	No
pYSD155	pTEF1 + MFalpha1 PrePro-OPT SP + mRUBY2 + 6XHis_3XFLAG + tTDH1	pYSD099 , pYTK013 , pYSD022 , pYSD063 , pYTK060 , pYTK066	Level 1	ColE1	Amp	CEN6/ARS4	LEU2	This study	No
pYSD156	pTEF1 + OST1-Pre-MFalpha1Pro SP + mRUBY2 + 6XHis_3XFLAG + tTDH1	pYSD099 , pYTK013 , pYSD023 , pYSD063 , pYTK060 , pYTK066	Level 1	ColE1	Amp	CEN6/ARS4	LEU2	This study	No
pYSD157	pTEF1 + MFalpha1 PrePro-WT SP + mRUBY2 + 6XHis_3XFLAG + tTDH1	pYSD099 , pYTK013 , pYSD024 , pYSD063 , pYTK060 , pYTK066	Level 1	ColE1	Amp	CEN6/ARS4	LEU2	This study	No
pYSD160	pTEF1 + Brazzein + 6XHis_3XFLAG + tTDH1	pYSD099 , pYTK013 , pYSD074 , pYTK060 , pYTK066	Level 1	ColE1	Amp	CEN6/ARS4	LEU2	This study	No
pYSD161	pTEF1 + AGA2 pre-SP + Brazzein + 6XHis_3XFLAG + tTDH1	pYSD099 , pYTK013 , pYSD001 , pYSD064 , pYTK060 , pYTK066	Level 1	ColE1	Amp	CEN6/ARS4	LEU2	This study	No
pYSD162	pTEF1 + CRH1 pre-SP + Brazzein + 6XHis_3XFLAG + tTDH1	pYSD099 , pYTK013 , pYSD002 , pYSD064 , pYTK060 , pYTK066	Level 1	ColE1	Amp	CEN6/ARS4	LEU2	This study	No
pYSD163	pTEF1 + ECM14 pre-SP + Brazzein + 6XHis_3XFLAG + tTDH1	pYSD099 , pYTK013 , pYSD003 , pYSD064 , pYTK060 , pYTK066	Level 1	ColE1	Amp	CEN6/ARS4	LEU2	This study	No
pYSD164	pTEF1 + Invertase (SUC2) pre-SP + Brazzein + 6XHis_3XFLAG + tTDH1	pYSD099 , pYTK013 , pYSD004 , pYSD064 , pYTK060 , pYTK066	Level 1	ColE1	Amp	CEN6/ARS4	LEU2	This study	No
pYSD165	pTEF1 + KSH1 + Brazzein + 6XHis_3XFLAG + tTDH1	pYSD099 , pYTK013 , pYSD005 , pYSD064 , pYTK060 , pYTK066	Level 1	ColE1	Amp	CEN6/ARS4	LEU2	This study	No
pYSD166	pTEF1 + MFalpha1 pre-SP + Brazzein + 6XHis_3XFLAG + tTDH1	pYSD099 , pYTK013 , pYSD006 , pYSD064 , pYTK060 , pYTK066	Level 1	ColE1	Amp	CEN6/ARS4	LEU2	This study	No
pYSD167	pTEF1 + OST1 SP + Brazzein + 6XHis_3XFLAG + tTDH1	pYSD099 , pYTK013 , pYSD007 , pYSD064 , pYTK060 , pYTK066	Level 1	ColE1	Amp	CEN6/ARS4	LEU2	This study	No
pYSD168	pTEF1 + PLB1 SP + Brazzein + 6XHis_3XFLAG + tTDH1	pYSD099 , pYTK013 , pYSD008 , pYSD064 , pYTK060 , pYTK066	Level 1	ColE1	Amp	CEN6/ARS4	LEU2	This study	No
pYSD169	pTEF1 + SRL1 SP + Brazzein + 6XHis_3XFLAG + tTDH1	pYSD099 , pYTK013 , pYSD009 , pYSD064 , pYTK060 , pYTK066	Level 1	ColE1	Amp	CEN6/ARS4	LEU2	This study	No
pYSD170	pTEF1 + MFalpha1 PrePro-app8 SP + Brazzein + 6XHis_3XFLAG + tTDH1	pYSD099 , pYTK013 , pYSD021 , pYSD064 , pYTK060 , pYTK066	Level 1	ColE1	Amp	CEN6/ARS4	LEU2	This study	No
pYSD171	pTEF1 + YAR066W TFP + Brazzein + 6XHis_3XFLAG + tTDH1	pYSD099 , pYTK013 , pYSD041 , pYSD064 , pYTK060 , pYTK066	Level 1	ColE1	Amp	CEN6/ARS4	LEU2	This study	No
pYSD172	pTEF1 + HSP150 TFP + Brazzein + 6XHis_3XFLAG + tTDH1	pYSD099 , pYTK013 , pYSD042 , pYSD064 , pYTK060 , pYTK066	Level 1	ColE1	Amp	CEN6/ARS4	LEU2	This study	No
pYSD173	pTEF1 + SCW4 (111AA) TFP + Brazzein + 6XHis_3XFLAG + tTDH1	pYSD099 , pYTK013 , pYSD043 , pYSD064 , pYTK060 , pYTK066	Level 1	ColE1	Amp	CEN6/ARS4	LEU2	This study	No
pYSD174	pTEF1 + SCW4 (142AA) TFP +Brazzein + 6XHis_3XFLAG + tTDH1	pYSD099 , pYTK013 , pYSD044 , pYSD064 , pYTK060 , pYTK066	Level 1	ColE1	Amp	CEN6/ARS4	LEU2	This study	No
pYSD180	pTEF1 + Monellin + 6XHis_3XFLAG + tTDH1	pYSD099 , pYTK013 , pYSD075 , pYTK060 , pYTK066	Level 1	ColE1	Amp	CEN6/ARS4	LEU2	This study	No
pYSD181	pTEF1 + AGA2 pre-SP + Monellin + 6XHis_3XFLAG + tTDH1	pYSD099 , pYTK013 , pYSD001 , pYSD065 , pYTK060 , pYTK066	Level 1	ColE1	Amp	CEN6/ARS4	LEU2	This study	No
pYSD182	pTEF1 + CRH1 pre-SP + Monellin + 6XHis_3XFLAG + tTDH1	pYSD099 , pYTK013 , pYSD002 , pYSD065 , pYTK060 , pYTK066	Level 1	ColE1	Amp	CEN6/ARS4	LEU2	This study	No
pYSD183	pTEF1 + ECM14 pre-SP + Monellin + 6XHis_3XFLAG + tTDH1	pYSD099 , pYTK013 , pYSD003 , pYSD065 , pYTK060 , pYTK066	Level 1	ColE1	Amp	CEN6/ARS4	LEU2	This study	No
pYSD184	pTEF1 + Invertase (SUC2) pre-SP + Monellin + 6XHis_3XFLAG + tTDH1	pYSD099 , pYTK013 , pYSD004 , pYSD065 , pYTK060 , pYTK066	Level 1	ColE1	Amp	CEN6/ARS4	LEU2	This study	No
pYSD185	pTEF1 + KSH1 + Monellin + 6XHis_3XFLAG + tTDH1	pYSD099 , pYTK013 , pYSD005 , pYSD065 , pYTK060 , pYTK066	Level 1	ColE1	Amp	CEN6/ARS4	LEU2	This study	No
pYSD186	pTEF1 + MFalpha1 pre-SP + Monellin + 6XHis_3XFLAG + tTDH1	pYSD099 , pYTK013 , pYSD006 , pYSD065 , pYTK060 , pYTK066	Level 1	ColE1	Amp	CEN6/ARS4	LEU2	This study	No
pYSD187	pTEF1 + OST1 SP + Monellin + 6XHis_3XFLAG + tTDH1	pYSD099 , pYTK013 , pYSD007 , pYSD065 , pYTK060 , pYTK066	Level 1	ColE1	Amp	CEN6/ARS4	LEU2	This study	No
pYSD188	pTEF1 + PLB1 SP + Monellin + 6XHis_3XFLAG + tTDH1	pYSD099 , pYTK013 , pYSD008 , pYSD065 , pYTK060 , pYTK066	Level 1	ColE1	Amp	CEN6/ARS4	LEU2	This study	No
pYSD189	pTEF1 + SRL1 SP + Monellin + 6XHis_3XFLAG + tTDH1	pYSD099 , pYTK013 , pYSD009 , pYSD065 , pYTK060 , pYTK066	Level 1	ColE1	Amp	CEN6/ARS4	LEU2	This study	No
pYSD190	pTEF1 + MFalpha1 PrePro-app8 SP + Monellin + 6XHis_3XFLAG + tTDH1	pYSD099 , pYTK013 , pYSD021 , pYSD065 , pYTK060 , pYTK066	Level 1	ColE1	Amp	CEN6/ARS4	LEU2	This study	No
pYSD191	pTEF1 + YAR066W TFP + Monellin + 6XHis_3XFLAG + tTDH1	pYSD099 , pYTK013 , pYSD041 , pYSD065 , pYTK060 , pYTK066	Level 1	ColE1	Amp	CEN6/ARS4	LEU2	This study	No
pYSD192	pTEF1 + HSP150 TFP + Monellin + 6XHis_3XFLAG + tTDH1	pYSD099 , pYTK013 , pYSD042 , pYSD065 , pYTK060 , pYTK066	Level 1	ColE1	Amp	CEN6/ARS4	LEU2	This study	No
pYSD193	pTEF1 + SCW4 (111AA) TFP + Monellin + 6XHis_3XFLAG + tTDH1	pYSD099 , pYTK013 , pYSD043 , pYSD065 , pYTK060 , pYTK066	Level 1	ColE1	Amp	CEN6/ARS4	LEU2	This study	No
pYSD194	pTEF1 + SCW4 (142AA) TFP +Monellin + 6XHis_3XFLAG + tTDH1	pYSD099 , pYTK013 , pYSD044 , pYSD065 , pYTK060 , pYTK066	Level 1	ColE1	Amp	CEN6/ARS4	LEU2	This study	No
pYSD300	pPGK1 + Aga1p + tENO2	pYTK002, pYTK011, pYSD080, pYTK055, pYTK067, pYTK076, pYTK081, pYTK083	Level 1	ColE1	Amp	CEN6/ARS4	HIS3	This study	Yes
pYSD301	pTEF1 + AGA2 pre-SP + Anti GFP Nanobody + Linker-HA-TEV-Aga2p + tTDH1	pYSD099 , pYTK013 , pYSD001 , pYSD062, pYSD081, pYTK066	Level 1	ColE1	Amp	CEN6/ARS4	LEU2	This study	No
pYSD302	pTEF1 + MFalpha1 PrePro-app8 SP + Anti GFP Nanobody + Linker-HA-TEV-Aga2p + tTDH1	pYSD099 , pYTK013 , pYSD021, pYSD062, pYSD081, pYTK066	Level 1	ColE1	Amp	CEN6/ARS4	LEU2	This study	No
pYSD303	pTEF1 + AGA2 pre-SP + Anti GFP Nanobody + Linker-HA-TEV-Cwp2p + tTDH1	pYSD099 , pYTK013 , pYSD001 , pYSD062, pYSD082, pYTK066	Level 1	ColE1	Amp	CEN6/ARS4	LEU2	This study	No
pYSD304	pTEF1 + MFalpha1 PrePro-app8 SP + Anti GFP Nanobody + Linker-HA-TEV-Cwp2p + tTDH1	pYSD099 , pYTK013 , pYSD021, pYSD062, pYSD082, pYTK066	Level 1	ColE1	Amp	CEN6/ARS4	LEU2	This study	No
pYSD305	pTEF1 + AGA2 pre-SP + Anti GFP Nanobody + Linker-HA-TEV-Sed1p + tTDH1	pYSD099 , pYTK013 , pYSD001 , pYSD062, pYSD083, pYTK066	Level 1	ColE1	Amp	CEN6/ARS4	LEU2	This study	No
pYSD306	pTEF1 + MFalpha1 PrePro-app8 SP + Anti GFP Nanobody + Linker-HA-TEV-Sed1p + tTDH1	pYSD099 , pYTK013 , pYSD021, pYSD062, pYSD083, pYTK066	Level 1	ColE1	Amp	CEN6/ARS4	LEU2	This study	No
pYSD307	pTEF1 + AGA2 pre-SP + Anti GFP Nanobody + Linker-HA-TEV-Tip1p + tTDH1	pYSD099 , pYTK013 , pYSD001 , pYSD062, pYSD084, pYTK066	Level 1	ColE1	Amp	CEN6/ARS4	LEU2	This study	No
pYSD308	pTEF1 + MFalpha1 PrePro-app8 SP + Anti GFP Nanobody + Linker-HA-TEV-Tip1p + tTDH1	pYSD099 , pYTK013 , pYSD021, pYSD062, pYSD084, pYTK066	Level 1	ColE1	Amp	CEN6/ARS4	LEU2	This study	No
pYSD309	pTEF1 + AGA2 pre-SP + Anti GFP Nanobody + Linker-HA-TEV-649-stalk + tTDH1	pYSD099 , pYTK013 , pYSD001 , pYSD062, pYSD085, pYTK066	Level 1	ColE1	Amp	CEN6/ARS4	LEU2	This study	No
pYSD310	pTEF1 + MFalpha1 PrePro-app8 SP + Anti GFP Nanobody + Linker-HA-TEV-649-stalk + tTDH1	pYSD099 , pYTK013 , pYSD021, pYSD062, pYSD085, pYTK066	Level 1	ColE1	Amp	CEN6/ARS4	LEU2	This study	No
pYSD311	pTEF1 + AGA2 pre-SP + mRUBY2 + Linker-HA-TEV-Aga2p + tTDH1	pYSD099 , pYTK013 , pYSD001 , pYSD063 , pYSD081, pYTK066	Level 1	ColE1	Amp	CEN6/ARS4	LEU2	This study	No
pYSD312	pTEF1 + AGA2 pre-SP + mRUBY2 + Linker-HA-TEV-Cwp2p + tTDH1	pYSD099 , pYTK013 , pYSD001 , pYSD063 , pYSD082, pYTK066	Level 1	ColE1	Amp	CEN6/ARS4	LEU2	This study	No
pYSD313	pTEF1 + AGA2 pre-SP + mRUBY2 + Linker-HA-TEV-Sed1p + tTDH1	pYSD099 , pYTK013 , pYSD001 , pYSD063 , pYSD083, pYTK066	Level 1	ColE1	Amp	CEN6/ARS4	LEU2	This study	Yes
pYSD314	pTEF1 + AGA2 pre-SP + mRUBY2 + Linker-HA-TEV-Tip1p + tTDH1	pYSD099 , pYTK013 , pYSD001 , pYSD063 , pYSD084, pYTK066	Level 1	ColE1	Amp	CEN6/ARS4	LEU2	This study	No
pYSD315	pTEF1 + AGA2 pre-SP + mRUBY2 + Linker-HA-TEV-649-stalk + tTDH1	pYSD099 , pYTK013 , pYSD001 , pYSD063 , pYSD085, pYTK066	Level 1	ColE1	Amp	CEN6/ARS4	LEU2	This study	No
Notes:
pYSD099 is a GFP Dropout Vector used in the assembly of the majority of yeast expression vectors. It contains the following parts : ConL1 + 234 GFP Dropout + ConR2 + LEU2 + CEN6/ARS4 + AmpR ColE1. It was assembled from the following plasmids: pYTK003, pYTK047, pYTK068, pYTK075, pYTK081, pYTK083
pYSD300, the expression vector for Aga1p is the exception to this and encodes Aga1p (Part3) with pPGK1 promoter, tENO2 terminator, HIS3 selectable marker and CEN/ARS yeast origin and uses the ConLS and CConR1 connectors..

### Sheet: pYSD Toolkit Addgene
Plasmids forming the Yeast Secretion Display (YSD) Toolkit to be made available through Addgene.org
Plasmid Name	Plasmid Description	Vector Backbone	YTK Level / Part Type	E.coli Origin	E.coli Marker	Yeast Origin	Yeast Marker
pYSD001	pYTK001 + AGA2 pre-SP (Part 3a')	pYTK001	Level 0 / Type 3a'	ColE1	Cam	N/A	N/A
pYSD002	pYTK001 + CRH1 pre-SP (Part 3a')	pYTK001	Level 0 / Type 3a'	ColE1	Cam	N/A	N/A
pYSD003	pYTK001 + ECM14 pre-SP (Part 3a')	pYTK001	Level 0 / Type 3a'	ColE1	Cam	N/A	N/A
pYSD004	pYTK001 + SUC2 (Invertase) pre-SP (Part 3a')	pYTK001	Level 0 / Type 3a'	ColE1	Cam	N/A	N/A
pYSD005	pYTK001 + KSH1 pre-SP (Part 3a')	pYTK001	Level 0 / Type 3a'	ColE1	Cam	N/A	N/A
pYSD006	pYTK001 + MFalpha1 pre-SP (Part 3a')	pYTK001	Level 0 / Type 3a'	ColE1	Cam	N/A	N/A
pYSD007	pYTK001 + OST1 pre-SP (Part 3a')	pYTK001	Level 0 / Type 3a'	ColE1	Cam	N/A	N/A
pYSD008	pYTK001 + PLB1 pre-SP (Part 3a')	pYTK001	Level 0 / Type 3a'	ColE1	Cam	N/A	N/A
pYSD009	pYTK001 + SRL1 pre-SP (Part 3a')	pYTK001	Level 0 / Type 3a'	ColE1	Cam	N/A	N/A
pYSD021	pYTK001 + MFalpha1 PrePro-app8 SP (Part 3a')	pYTK001	Level 0 / Type 3a'	ColE1	Cam	N/A	N/A
pYSD022	pYTK001 + MFalpha1 PrePro-OPT SP (Part 3a')	pYTK001	Level 0 / Type 3a'	ColE1	Cam	N/A	N/A
pYSD023	pYTK001 + OST1-Pre-MFalpha1 Pro SP (Part 3a')	pYTK001	Level 0 / Type 3a'	ColE1	Cam	N/A	N/A
pYSD024	pYTK001 + MFalpha1 PrePro-WT SP (Part 3a')	pYTK001	Level 0 / Type 3a'	ColE1	Cam	N/A	N/A
pYSD041	pYTK001 + YAR066W TFP (Part 3a')	pYTK001	Level 0 / Type 3a'	ColE1	Cam	N/A	N/A
pYSD042	pYTK001 + HSP150 TFP (Part 3a')	pYTK001	Level 0 / Type 3a'	ColE1	Cam	N/A	N/A
pYSD043	pYTK001 + SCW4 (111AA) TFP (Part 3a')	pYTK001	Level 0 / Type 3a'	ColE1	Cam	N/A	N/A
pYSD044	pYTK001 + SCW4 (142AA) TFP (Part 3a')	pYTK001	Level 0 / Type 3a'	ColE1	Cam	N/A	N/A
pYSD061	pYTK001 + Invertase (SUC2) (Part 3b')	pYTK001	Level 0 / Type 3b'	ColE1	Cam	N/A	N/A
pYSD063	pYTK001 + mRuby2 (Part 3b')	pYTK001	Level 0 / Type 3b'	ColE1	Cam	N/A	N/A
pYSD080	pYTK001 + AGA1p (Part 3)	pYTK001	Level 0 / Type 3	ColE1	Cam	N/A	N/A
pYSD081	pYTK001 + AGA2p display anchor (Part 4a)	pYTK001	Level 0 / Type 4a	ColE1	Cam	N/A	N/A
pYSD082	pYTK001 + CWP2p display anchor (Part 4a)	pYTK001	Level 0 / Type 4a	ColE1	Cam	N/A	N/A
pYSD083	pYTK001 + SED1p display anchor (Part 4a)	pYTK001	Level 0 / Type 4a	ColE1	Cam	N/A	N/A
pYSD084	pYTK001 + TIP1p display anchor (Part 4a)	pYTK001	Level 0 / Type 4a	ColE1	Cam	N/A	N/A
pYSD085	pYTK001 + 649 stalk display anchor (Part 4a)	pYTK001	Level 0 / Type 4a	ColE1	Cam	N/A	N/A
pYSD099	pYSD-GFP Dropout Vector [ConL1 + 234 GFP Dropout + ConR2 + LEU2 + CEN6/ARS4 + AmpR ColE1 ]	pYTK083	GFP Dropout Vector	ColE1	Amp	CEN6/ARS4	LEU2
pYSD100	pTEF1 + Invertase (SUC2) + 6XHis_3XFLAG + tTDH1	pYSD099	Level 1	ColE1	Amp	CEN6/ARS4	LEU2
pYSD101	pTEF1 + AGA2 pre-SP + Invertase (SUC2) + 6XHis_3XFLAG + tTDH1	pYSD099	Level 1	ColE1	Amp	CEN6/ARS4	LEU2
pYSD113	pTEF1 + SCW4 (111AA) TFP + Invertase (SUC2) + 6XHis_3XFLAG + tTDH1	pYSD099	Level 1	ColE1	Amp	CEN6/ARS4	LEU2
pYSD140	pTEF1 + mRUBY2 + 6XHis_3XFLAG + tTDH1	pYSD099	Level 1	ColE1	Amp	CEN6/ARS4	LEU2
pYSD141	pTEF1 + AGA2 pre-SP + mRUBY2 + 6XHis_3XFLAG + tTDH1	pYSD099	Level 1	ColE1	Amp	CEN6/ARS4	LEU2
pYSD153	pTEF1 + SCW4 (111AA) TFP + mRUBY2 + 6XHis_3XFLAG + tTDH1	pYSD099	Level 1	ColE1	Amp	CEN6/ARS4	LEU2
pYSD300	pPGK1 + Aga1p + tENO2	pYSD099	Level 1	ColE1	Amp	CEN6/ARS4	HIS3
pYSD313	pTEF1 + AGA2 pre-SP + mRUBY2 + Linker-HA-TEV-Sed1p + tTDH1	pYSD099	Level 1	ColE1	Amp	CEN6/ARS4	LEU2
Notes:
pYSD099 is a GFP Dropout Vector used in the assembly of the majority of yeast expression vectors. It contains the following parts : ConL1 + 234 GFP Dropout + ConR2 + LEU2 + CEN6/ARS4 + AmpR ColE1. It was assembled from the following plasmids: pYTK003, pYTK047, pYTK068, pYTK075, pYTK081, pYTK083
pYSD300, the expression vector for Aga1p is the exception to this and encodes Aga1p (Part3) with pPGK1 promoter, tENO2 terminator, HIS3 selectable marker and CEN/ARS yeast origin and uses the ConLS and CConR1 connectors.
pYSD044 encodes a 142 amino acid long version of the SCW4 TFP as a type 3a' part. It lacks a Kex2p cleavage site and corresponds to a seqeunce termed "S2" by Bae etal., (2022)). This version of the SCW4 TFP is not described in the manuscript but is included in the YSD toolkit may be useful for certain applications.
References:
Michael E. Lee, William C. DeLoache, Bernardo Cervantes, and John E. Dueber
A Highly Characterized Yeast Toolkit for Modular, Multipart Assembly
ACS Synthetic Biology 2015 4 (9), 975-986
DOI: 10.1021/sb500366v
J. H. Bae, S. H. Yun, M. J. Kim, H. J. Kim, B. H. Sung, S. I. Kim, et al.
Secretome-based screening of fusion partners and their application in recombinant protein secretion in Saccharomyces cerevisiae
Appl Microbiol Biotechnol 2022 Vol. 106 Issue 2 Pages 663-673
DOI: 10.1007/s00253-021-11750-9
